# Interplay between gene nucleotide composition bias and splicing

**DOI:** 10.1101/605832

**Authors:** Sébastien Lemaire, Nicolas Fontrodona, Jean-Baptiste Claude, Hélène Polvèche, Fabien Aubé, Laurent Modolo, Cyril F. Bourgeois, Franck Mortreux, Didier Auboeuf

**Affiliations:** Univ Lyon, ENS de Lyon, Univ Claude Bernard, CNRS UMR 5239, INSERM U1210, Laboratory of Biology and Modelling of the Cell, 46 Allée d’Italie Site Jacques Monod, F-69007, Lyon, France; CECS, I-Stem, F-91100, Corbeil-Essonnes, France; LBMC biocomputing center, CNRS UMR 5239, INSERM U1210, 46 Allée d’Italie Site Jacques Monod, F-69007, Lyon, France

**Keywords:** splicing, genomic, chromatin organization, nucleotide composition bias

## Abstract

To characterize the rules governing exon recognition during splicing, we analysed dozens of RNA-seq datasets and identified ~3,200 GC-rich exons and ~4,000 AT-rich exons whose inclusion depends on different sets of splicing factors. We show that GC-rich exons have predicted RNA secondary structures at 5’-ss, and are dependent on U1 snRNP–associated proteins. In contrast, AT-rich exons have a large number of branchpoints and SF1-or U2AF2-binding sites and are dependent on U2 snRNP–associated proteins. Nucleotide composition bias also influences local chromatin organization, with consequences for exon recognition during splicing. As the GC content of exons correlates with that of their hosting genes, isochores and topologically-associated domains, we propose that regional nucleotide composition bias leaves a local footprint at the exon level and induces constraints during splicing that can be alleviated by local chromatin organization and recruitment of specific splicing factors. Therefore, nucleotide composition bias establishes a direct link between genome organization and local regulatory processes, like alternative splicing.
