## Supplementary Table S1 for "Interplay between gene nucleotide composition bias and splicing"

### Sheet: GEO Number RNAseq
GSE / ENCODE ID	Project ID	Cell line	Cluster Ctrl	Sample ID	Splicing Factors	Replicates	reads Lenght	Total reads number (or paired)	reads Type	Sequencing technology
GSE42701	7	Hela	7	SRX208353	Ctrl	1	75	25631057	PairedEnd	Illumina Genome Analyzer II
GSE42701	7	Hela	7	SRX208354	PTBP1	1	75	27955390	PairedEnd	Illumina Genome Analyzer II
GSE26463	10	Hela	10	SRX038500	Ctrl	1	50	38177570	PairedEnd	Illumina Genome Analyzer II
GSE26463	10	Hela	10	SRX038502	SRSF1	1	50	56301850	SingleEnd	Illumina Genome Analyzer II
GSE42485	21	Hela	13	SRX206191	Ctrl	1	105	56889844	SingleEnd	Illumina Genome Analyzer II
GSE42485	21	Hela	13	SRX206192	SNRPC	1	105	52054808	SingleEnd	Illumina Genome Analyzer II
GSE61603	22	Hela	14	SRX707607	Ctrl	1	75	28228751	PairedEnd	Illumina Genome Analyzer II
GSE61603	22	Hela	14	SRX707608	U2AF2	1	75	25595461	PairedEnd	Illumina Genome Analyzer II
GSE52745	27	293T	18	SRX384201	Ctrl	1	100	121755752	PairedEnd	Illumina HiSeq 2000
GSE52745	27	293T	18	SRX384202	DAZAP1	1	100	135490488	PairedEnd	Illumina HiSeq 2000
GSE56010	28	293T	19	SRX699496	Ctrl	1	100	78453301	PairedEnd	Illumina HiSeq 2000
GSE56010	28	293T	19	SRX699497	Ctrl	2	100	78826710	PairedEnd	Illumina HiSeq 2000
GSE56010	28	293T	19	SRX699498	HNRNPC	1	100	81933883	PairedEnd	Illumina HiSeq 2000
GSE56010	28	293T	19	SRX699499	HNRNPC	2	100	78133137	PairedEnd	Illumina HiSeq 2000
GSE59884	30	293T	21	SRX665276	Ctrl	1	50	35757452	PairedEnd	Illumina HiSeq 2000
GSE59884	30	293T	21	SRX665277	Ctrl	2	50	39904986	PairedEnd	Illumina HiSeq 2000
GSE59884	30	293T	21	SRX665278	PTBP1	1	50	30175074	PairedEnd	Illumina HiSeq 2000
GSE59884	30	293T	21	SRX665279	PTBP1	2	50	31603575	PairedEnd	Illumina HiSeq 2000
GSE60392	33	293T	23	SRX679434	Ctrl	1	100	95905781	PairedEnd	Illumina HiSeq 2000
GSE60392	33	293T	23	SRX679435	Ctrl	2	100	97428866	PairedEnd	Illumina HiSeq 2000
GSE60392	33	293T	23	SRX679432	RBFOX2	1	100	103780072	PairedEnd	Illumina HiSeq 2000
GSE60392	33	293T	23	SRX679433	RBFOX2	2	100	110005355	PairedEnd	Illumina HiSeq 2000
GSE34996	37	293T	27	SRX115540	Ctrl	1	50	22115682	SingleEnd	Illumina Genome Analyzer II
GSE34996	37	293T	27	SRX115541	Ctrl	2	50	13005200	SingleEnd	Illumina Genome Analyzer II
GSE34996	37	293T	27	SRX115542	Ctrl	3	70	13940769	SingleEnd	Illumina Genome Analyzer II
GSE34996	37	293T	27	SRX115543	Ctrl	4	70	13577784	SingleEnd	Illumina Genome Analyzer II
GSE34996	37	293T	27	SRX115544	Ctrl	5	50	28467294	SingleEnd	Illumina Genome Analyzer II
GSE34996	37	293T	27	SRX115545	Ctrl	6	50	29546883	SingleEnd	Illumina Genome Analyzer II
GSE34996	37	293T	27	SRX115515	HNRNPA1	1	36	11347310	SingleEnd	Illumina Genome Analyzer II
GSE34996	37	293T	27	SRX115516	HNRNPA1	2	36	13368747	SingleEnd	Illumina Genome Analyzer II
GSE34996	37	293T	27	SRX115517	HNRNPA1	3	42	15561400	SingleEnd	Illumina Genome Analyzer II
GSE34996	37	293T	27	SRX115518	HNRNPA1	4	76	28489741	SingleEnd	Illumina Genome Analyzer II
GSE34996	37	293T	27	SRX115519	HNRNPA1	5	50	28447863	SingleEnd	Illumina Genome Analyzer II
GSE34996	37	293T	27	SRX115520	HNRNPA1	6	50	28821723	SingleEnd	Illumina Genome Analyzer II
GSE34996	38	293T	27	SRX115521	HNRNPA2B1	1	70	14825334	SingleEnd	Illumina Genome Analyzer II
GSE34996	38	293T	27	SRX115522	HNRNPA2B1	2	70	11055019	SingleEnd	Illumina Genome Analyzer II
GSE34996	39	293T	27	SRX115523	HNRNPF	1	50	20201080	SingleEnd	Illumina Genome Analyzer II
GSE34996	39	293T	27	SRX115524	HNRNPF	2	50	26901083	SingleEnd	Illumina Genome Analyzer II
GSE34996	39	293T	27	SRX115525	HNRNPF	3	50	23952003	SingleEnd	Illumina Genome Analyzer II
GSE34996	39	293T	27	SRX115526	HNRNPF	4	50	29162696	SingleEnd	Illumina Genome Analyzer II
GSE34996	39	293T	27	SRX115527	HNRNPF	5	50	28946624	SingleEnd	Illumina Genome Analyzer II
GSE34996	40	293T	27	SRX115528	HNRNPH1	1	70	16876308	SingleEnd	Illumina Genome Analyzer II
GSE34996	40	293T	27	SRX115529	HNRNPH1	2	70	27222006	SingleEnd	Illumina Genome Analyzer II
GSE34996	41	293T	27	SRX115530	HNRNPM	1	36	14126599	SingleEnd	Illumina Genome Analyzer II
GSE34996	41	293T	27	SRX115531	HNRNPM	2	76	28234868	SingleEnd	Illumina Genome Analyzer II
GSE34996	41	293T	27	SRX115532	HNRNPM	3	50	26461030	SingleEnd	Illumina Genome Analyzer II
GSE34996	41	293T	27	SRX115533	HNRNPM	4	50	26345404	SingleEnd	Illumina Genome Analyzer II
GSE34996	41	293T	27	SRX115534	HNRNPM	5	36	13169724	SingleEnd	Illumina Genome Analyzer II
GSE34996	41	293T	27	SRX115535	HNRNPM	6	76	6426395	SingleEnd	Illumina Genome Analyzer II
GSE34996	42	293T	27	SRX115536	HNRNPU	1	50	20545025	SingleEnd	Illumina Genome Analyzer II
GSE34996	42	293T	27	SRX115537	HNRNPU	2	76	28384045	SingleEnd	Illumina Genome Analyzer II
GSE34996	42	293T	27	SRX115538	HNRNPU	3	50	28463412	SingleEnd	Illumina Genome Analyzer II
GSE34996	42	293T	27	SRX115539	HNRNPU	4	50	116330730	SingleEnd	Illumina Genome Analyzer II
GSE52834	43	GM19238	28	SRX385464	Ctrl	1	107	31473273	SingleEnd	Illumina HiSeq 2000
GSE52834	43	GM19238	28	SRX385466	Ctrl	2	107	59899088	SingleEnd	Illumina HiSeq 2000
GSE52834	43	GM19238	28	SRX385468	Ctrl	3	107	70068818	SingleEnd	Illumina HiSeq 2000
GSE52834	43	GM19238	28	SRX385469	Ctrl	4	107	62078946	SingleEnd	Illumina HiSeq 2000
GSE52834	57	GM19238	28	SRX385446	HNRNPK	1	107	33061600	SingleEnd	Illumina HiSeq 2000
GSE52834	57	GM19238	28	SRX385447	HNRNPK	2	107	30715619	SingleEnd	Illumina HiSeq 2000
GSE52834	57	GM19238	28	SRX385448	HNRNPK	3	107	23272909	SingleEnd	Illumina HiSeq 2000
GSE52834	45	GM19238	28	SRX385407	HNRNPL	1	107	29828007	SingleEnd	Illumina HiSeq 2000
GSE52834	45	GM19238	28	SRX385408	HNRNPL	2	107	26123313	SingleEnd	Illumina HiSeq 2000
GSE52834	45	GM19238	28	SRX385409	HNRNPL	3	107	56027502	SingleEnd	Illumina HiSeq 2000
GSE52834	54	GM19238	28	SRX385434	SRSF1	1	107	25887377	SingleEnd	Illumina HiSeq 2000
GSE52834	54	GM19238	28	SRX385435	SRSF1	2	107	30076393	SingleEnd	Illumina HiSeq 2000
GSE52834	54	GM19238	28	SRX385436	SRSF1	3	107	36659035	SingleEnd	Illumina HiSeq 2000
GSE52834	47	GM19238	28	SRX385413	SRSF3	1	107	67109707	SingleEnd	Illumina HiSeq 2000
GSE52834	47	GM19238	28	SRX385414	SRSF3	2	107	41920370	SingleEnd	Illumina HiSeq 2000
GSE52834	47	GM19238	28	SRX385415	SRSF3	3	107	79266700	SingleEnd	Illumina HiSeq 2000
GSE88116	62	K562	29	SRX2243699	Ctrl	1	100	68343059	PairedEnd	Illumina HiSeq 2500
GSE88116	62	K562	29	SRX2243700	Ctrl	2	100	41737258	PairedEnd	Illumina HiSeq 2500
GSE88116	62	K562	29	SRX2243800	MBNL1	1	100	66887948	PairedEnd	Illumina HiSeq 2500
GSE88116	62	K562	29	SRX2243801	MBNL1	2	100	42954298	PairedEnd	Illumina HiSeq 2500
GSE65349	63	K562	30	SRX854038	Ctrl	1	49	51079898	PairedEnd	Illumina HiSeq 2000
GSE65349	63	K562	30	SRX854039	U2AF1	1	49	88786447	PairedEnd	Illumina HiSeq 2000
GSE58871	64	K562	31	SRX631821	Ctrl	1	49	120846389	PairedEnd	Illumina HiSeq 2000
GSE58871	64	K562	31	SRX631822	SRSF2	1	49	112499243	PairedEnd	Illumina HiSeq 2000
GSE89140	65	293T	32	SRX2267736	Ctrl	1	150	14724251	PairedEnd	Illumina HiSeq 4000
GSE89140	65	293T	32	SRX2267737	Ctrl	2	150	14880847	PairedEnd	Illumina HiSeq 4000
GSE89140	65	293T	32	SRX2267738	RBM25	1	150	14702310	PairedEnd	Illumina HiSeq 4000
GSE89140	65	293T	32	SRX2267739	RBM25	2	150	15204950	PairedEnd	Illumina HiSeq 4000
E-MTAB-2682	66	293T	33	ERR553456	Ctrl	1	100	34191227	PairedEnd	Illumina HiSeq 2500
E-MTAB-2682	66	293T	33	ERR553460	Ctrl	2	100	38419798	PairedEnd	Illumina HiSeq 2500
E-MTAB-2682	66	293T	33	ERR553465	U2AF1	1	100	35998633	PairedEnd	Illumina HiSeq 2500
E-MTAB-2682	66	293T	33	ERR553463	U2AF1	2	100	36533311	PairedEnd	Illumina HiSeq 2500
GSE59335	75	MDA-MB-231	39	SRR1513329	Ctrl	1	101	22000532	PairedEnd	Illumina HiSeq 2000
GSE59335	75	MDA-MB-231	39	SRR1513330	Ctrl	2	101	22174120	PairedEnd	Illumina HiSeq 2000
GSE59335	75	MDA-MB-231	39	SRR1513331	Ctrl	3	101	24039822	PairedEnd	Illumina HiSeq 2000
GSE59335	75	MDA-MB-231	39	SRR1513332	TRA2A-B	1	101	23476126	PairedEnd	Illumina HiSeq 2000
GSE59335	75	MDA-MB-231	39	SRR1513333	TRA2A-B	2	101	25570233	PairedEnd	Illumina HiSeq 2000
GSE59335	75	MDA-MB-231	39	SRR1513334	TRA2A-B	3	101	22808772	PairedEnd	Illumina HiSeq 2000
GSE60890	77	A673	41	SRR1560927	Ctrl	1	101	41036573	PairedEnd	Illumina HiSeq 2000
GSE60890	77	A673	41	SRR1560929	Ctrl	2	101	33560949	PairedEnd	Illumina HiSeq 2000
GSE60890	77	A673	41	SRR1560928	HNRNPK	1	101	37833443	PairedEnd	Illumina HiSeq 2000
GSE60890	77	A673	41	SRR1560930	HNRNPK	2	101	31664468	PairedEnd	Illumina HiSeq 2000
GSE98871	79	SH-SY5Y	43	SRX2804478	Ctrl	1	100	52826831	PairedEnd	Illumina HiSeq 2500
GSE98871	79	SH-SY5Y	43	SRX2804479	Ctrl	2	100	69808949	PairedEnd	Illumina HiSeq 2500
GSE98871	79	SH-SY5Y	43	SRX2804480	DDX5-DDX17	1	100	62350309	PairedEnd	Illumina HiSeq 2500
GSE98871	79	SH-SY5Y	43	SRX2804481	DDX5-DDX17	2	100	63327700	PairedEnd	Illumina HiSeq 2500
ENCSR305XWT	81	HepG2	44	SRR4421599	Ctrl	1	100	24280582	PairedEnd	Illumina HiSeq 2000
ENCSR305XWT	81	HepG2	44	SRR4421598	Ctrl	2	100	22904791	PairedEnd	Illumina HiSeq 2000
ENCSR182DAW	196	HepG2	44	SRR4421445	HNRNPA1	1	100	21907944	PairedEnd	Illumina HiSeq 2000
ENCSR182DAW	196	HepG2	44	SRR4421446	HNRNPA1	2	100	18511250	PairedEnd	Illumina HiSeq 2000
ENCSR052IYH	197	HepG2	44	SRR4422651	HNRNPC	1	100	23601112	PairedEnd	Illumina HiSeq 2000
ENCSR052IYH	197	HepG2	44	SRR4422650	HNRNPC	2	100	24033979	PairedEnd	Illumina HiSeq 2000
ENCSR693MZJ	198	HepG2	44	SRR4422141	HNRNPF	1	100	25603112	PairedEnd	Illumina HiSeq 2000
ENCSR693MZJ	198	HepG2	44	SRR4422142	HNRNPF	2	100	22622547	PairedEnd	Illumina HiSeq 2000
ENCSR308IKH	81	HepG2	44	SRR4421623	HNRNPU	1	100	21201028	PairedEnd	Illumina HiSeq 2000
ENCSR308IKH	81	HepG2	44	SRR4421624	HNRNPU	2	100	25000557	PairedEnd	Illumina HiSeq 2000
ENCSR104ABF	82	HepG2	45	SRR4421328	Ctrl	1	101	27144647	PairedEnd	Illumina HiSeq 2500
ENCSR104ABF	82	HepG2	45	SRR4421329	Ctrl	2	101	31095481	PairedEnd	Illumina HiSeq 2500
ENCSR760EGM	85	HepG2	45	SRR4422237	RBM39	1	101	38703923	PairedEnd	Illumina HiSeq 2500
ENCSR760EGM	85	HepG2	45	SRR4422236	RBM39	2	101	38496622	PairedEnd	Illumina HiSeq 2500
ENCSR644AIM	86	HepG2	45	SRR4422071	SF1	1	101	38184656	PairedEnd	Illumina HiSeq 2500
ENCSR644AIM	86	HepG2	45	SRR4422072	SF1	2	101	37428148	PairedEnd	Illumina HiSeq 2500
ENCSR782MXN	87	HepG2	45	SRR4422405	SFPQ	1	101	36333729	PairedEnd	Illumina HiSeq 2500
ENCSR782MXN	87	HepG2	45	SRR4422406	SFPQ	2	101	36139843	PairedEnd	Illumina HiSeq 2500
ENCSR426UUG	117	HepG2	45	SRR4421785	U2AF2	1	101	55642702	PairedEnd	Illumina HiSeq 2500
ENCSR426UUG	117	HepG2	45	SRR4421784	U2AF2	2	101	46058744	PairedEnd	Illumina HiSeq 2500
ENCSR237YZT	90	HepG2	47	SRR3469432	Ctrl	1	100	35785700	PairedEnd	Illumina HiSeq 2000
ENCSR237YZT	90	HepG2	47	SRR3469433	Ctrl	2	100	34287021	PairedEnd	Illumina HiSeq 2000
ENCSR850CKU	90	HepG2	47	SRR3469558	KHSRP	1	100	38732558	PairedEnd	Illumina HiSeq 2000
ENCSR850CKU	90	HepG2	47	SRR3469559	KHSRP	2	100	35781792	PairedEnd	Illumina HiSeq 2000
ENCSR853ZJS	199	HepG2	47	SRR3469561	HNRNPK	1	100	37534161	PairedEnd	Illumina HiSeq 2000
ENCSR853ZJS	199	HepG2	47	SRR3469560	HNRNPK	2	100	36448447	PairedEnd	Illumina HiSeq 2000
ENCSR491FOC	93	HepG2	49	SRR3469482	Ctrl	1	100	25932042	PairedEnd	Illumina HiSeq 2000
ENCSR491FOC	93	HepG2	49	SRR3469483	Ctrl	2	100	28948381	PairedEnd	Illumina HiSeq 2000
ENCSR927JXU	191	HepG2	49	SRR3469583	FUS	1	100	27487575	PairedEnd	Illumina HiSeq 2000
ENCSR927JXU	191	HepG2	49	SRR3469582	FUS	2	100	27953822	PairedEnd	Illumina HiSeq 2000
ENCSR028ITN	193	HepG2	49	SRR3469405	PCBP2	1	100	27650108	PairedEnd	Illumina HiSeq 2000
ENCSR028ITN	193	HepG2	49	SRR3469404	PCBP2	2	100	27456035	PairedEnd	Illumina HiSeq 2000
ENCSR622MCX	115	HepG2	49	SRR3469523	U2AF2	1	100	25731802	PairedEnd	Illumina HiSeq 2000
ENCSR622MCX	115	HepG2	49	SRR3469522	U2AF2	2	100	24352439	PairedEnd	Illumina HiSeq 2000
ENCSR603TCV	96	HepG2	50	SRR3469516	Ctrl	1	100	42203759	PairedEnd	Illumina HiSeq 2000
ENCSR603TCV	96	HepG2	50	SRR3469517	Ctrl	2	100	32167178	PairedEnd	Illumina HiSeq 2000
ENCSR635FRH	192	HepG2	50	SRR3469527	PCBP1	1	100	31095545	PairedEnd	Illumina HiSeq 2000
ENCSR635FRH	192	HepG2	50	SRR3469526	PCBP1	2	100	32766321	PairedEnd	Illumina HiSeq 2000
ENCSR064DXG	96	HepG2	50	SRR3469390	PTBP1	1	100	21891112	PairedEnd	Illumina HiSeq 2000
ENCSR064DXG	96	HepG2	50	SRR3469391	PTBP1	2	100	36348419	PairedEnd	Illumina HiSeq 2000
ENCSR330YOU	97	HepG2	50	SRR3469452	QKI	1	100	37877799	PairedEnd	Illumina HiSeq 2000
ENCSR330YOU	97	HepG2	50	SRR3469453	QKI	2	100	37197936	PairedEnd	Illumina HiSeq 2000
ENCSR610AEI	98	HepG2	50	SRR3469515	RBM25	1	100	35146887	PairedEnd	Illumina HiSeq 2000
ENCSR610AEI	98	HepG2	50	SRR3469514	RBM25	2	100	35098126	PairedEnd	Illumina HiSeq 2000
ENCSR148MQK	99	HepG2	50	SRR3469423	SF3B4	1	100	35884204	PairedEnd	Illumina HiSeq 2000
ENCSR148MQK	99	HepG2	50	SRR3469422	SF3B4	2	100	32620507	PairedEnd	Illumina HiSeq 2000
ENCSR094KBY	108	HepG2	50	SRR3469393	SRSF1	1	100	31422446	PairedEnd	Illumina HiSeq 2000
ENCSR094KBY	108	HepG2	50	SRR3469392	SRSF1	2	100	36984783	PairedEnd	Illumina HiSeq 2000
ENCSR017PRS	109	HepG2	50	SRR3469382	SRSF7	1	100	33666808	PairedEnd	Illumina HiSeq 2000
ENCSR017PRS	109	HepG2	50	SRR3469383	SRSF7	2	100	31375640	PairedEnd	Illumina HiSeq 2000
ENCSR597XHH	110	HepG2	50	SRR3469508	SRSF9	1	100	27377383	PairedEnd	Illumina HiSeq 2000
ENCSR597XHH	110	HepG2	50	SRR3469509	SRSF9	2	100	29663703	PairedEnd	Illumina HiSeq 2000
ENCSR585KOJ	100	HepG2	51	SRR4421987	Ctrl	1	100	40073391	PairedEnd	Illumina HiSeq 2500
ENCSR585KOJ	100	HepG2	51	SRR4421986	Ctrl	2	100	43549222	PairedEnd	Illumina HiSeq 2500
ENCSR599PXD	100	HepG2	51	SRR4422007	RBM15	1	100	42588011	PairedEnd	Illumina HiSeq 2500
ENCSR599PXD	100	HepG2	51	SRR4422006	RBM15	2	100	78922805	PairedEnd	Illumina HiSeq 2500
ENCSR997HCQ	101	HepG2	52	ENCLB471LNG	Ctrl	1	100	37263701	PairedEnd	Illumina HiSeq 2500
ENCSR997HCQ	101	HepG2	52	ENCLB352YLJ	Ctrl	2	100	46372668	PairedEnd	Illumina HiSeq 2500
ENCSR330KHN	101	HepG2	52	ENCLB982BCI	RBM22	1	100	38925509	PairedEnd	Illumina HiSeq 2500
ENCSR330KHN	101	HepG2	52	ENCLB502ADY	RBM22	2	100	28191632	PairedEnd	Illumina HiSeq 2500
ENCSR691IVR	103	HepG2	54	SRR4422150	Ctrl	1	100	41925444	PairedEnd	Illumina HiSeq 2500
ENCSR691IVR	103	HepG2	54	SRR4422151	Ctrl	2	100	41076574	PairedEnd	Illumina HiSeq 2500
ENCSR374NMJ	103	HepG2	54	SRR4421706	SF3A3	1	100	65929219	PairedEnd	Illumina HiSeq 2500
ENCSR374NMJ	103	HepG2	54	SRR4421705	SF3A3	2	100	36934800	PairedEnd	Illumina HiSeq 2500
ENCSR264TUE	104	HepG2	55	SRR4421557	Ctrl	1	100	38489517	PairedEnd	Illumina HiSeq 2500
ENCSR264TUE	104	HepG2	55	SRR4421558	Ctrl	2	100	41381718	PairedEnd	Illumina HiSeq 2500
ENCSR376FGR	107	HepG2	55	SRR4421712	SRSF3	1	100	34393060	PairedEnd	Illumina HiSeq 2500
ENCSR376FGR	107	HepG2	55	SRR4421711	SRSF3	2	100	41410592	PairedEnd	Illumina HiSeq 2500
ENCSR635BOO	106	HepG2	55	SRR4422070	SNRNP70	1	100	39770769	PairedEnd	Illumina HiSeq 2500
ENCSR635BOO	106	HepG2	55	SRR4422069	SNRNP70	2	100	46000101	PairedEnd	Illumina HiSeq 2500
ENCSR896CFV	104	HepG2	55	SRR4422491	SF3B1	1	100	37307141	PairedEnd	Illumina HiSeq 2500
ENCSR896CFV	104	HepG2	55	SRR4422492	SF3B1	2	100	33273209	PairedEnd	Illumina HiSeq 2500
ENCSR067GHD	105	HepG2	56	SRR4422647	Ctrl	1	100	22568950	PairedEnd	Illumina HiSeq 2500
ENCSR067GHD	105	HepG2	56	SRR4422646	Ctrl	2	100	35970280	PairedEnd	Illumina HiSeq 2500
ENCSR372UWV	105	HepG2	56	SRR4421699	U2AF1	1	100	56636001	PairedEnd	Illumina HiSeq 2500
ENCSR372UWV	105	HepG2	56	SRR4421700	U2AF1	2	100	34479442	PairedEnd	Illumina HiSeq 2500
ENCSR995JMS	200	HepG2	56	SRR4422568	HNRNPM	1	100	26396723	PairedEnd	Illumina HiSeq 2500
ENCSR995JMS	200	HepG2	56	SRR4422567	HNRNPM	2	100	29294467	PairedEnd	Illumina HiSeq 2500
ENCSR438MDN	125	K562	63	SRR4421788	Ctrl	1	100	30804101	PairedEnd	Illumina HiSeq 2500
ENCSR438MDN	125	K562	63	SRR4421787	Ctrl	2	100	32646368	PairedEnd	Illumina HiSeq 2500
ENCSR048BWH	125	K562	63	SRR4422636	HNRNPA1	1	100	27222097	PairedEnd	Illumina HiSeq 2500
ENCSR048BWH	125	K562	63	SRR4422637	HNRNPA1	2	100	29607107	PairedEnd	Illumina HiSeq 2500
ENCSR047IUS	133	K562	63	SRR4422621	HNRNPU	1	100	30116872	PairedEnd	Illumina HiSeq 2500
ENCSR047IUS	133	K562	63	SRR4422622	HNRNPU	2	100	35230765	PairedEnd	Illumina HiSeq 2500
ENCSR164MUK	126	K562	64	SRR4421418	Ctrl	1	100	38370991	PairedEnd	Illumina HiSeq 2500
ENCSR164MUK	126	K562	64	SRR4421417	Ctrl	2	100	52532470	PairedEnd	Illumina HiSeq 2500
ENCSR535YPK	158	K562	64	SRR4421923	SFPQ	1	100	33255545	PairedEnd	Illumina HiSeq 2500
ENCSR535YPK	158	K562	64	SRR4421924	SFPQ	2	100	31010213	PairedEnd	Illumina HiSeq 2500
ENCSR562CCA	154	K562	64	SRR4421960	SF1	1	100	21292757	PairedEnd	Illumina HiSeq 2500
ENCSR562CCA	154	K562	64	SRR4421961	SF1	2	100	34555450	PairedEnd	Illumina HiSeq 2500
ENCSR678WOA	153	K562	64	SRR4422112	RBM39	1	100	51184706	PairedEnd	Illumina HiSeq 2500
ENCSR678WOA	153	K562	64	SRR4422113	RBM39	2	100	48970141	PairedEnd	Illumina HiSeq 2500
ENCSR794NUE	126	K562	64	SRR4422333	HNRNPA2B1	1	100	46093329	PairedEnd	Illumina HiSeq 2500
ENCSR794NUE	126	K562	64	SRR4422332	HNRNPA2B1	2	100	43172757	PairedEnd	Illumina HiSeq 2500
ENCSR572FFX	128	K562	66	SRR4421971	Ctrl	1	100	22249275	PairedEnd	Illumina HiSeq 2000
ENCSR572FFX	128	K562	66	SRR4421972	Ctrl	2	100	25471527	PairedEnd	Illumina HiSeq 2000
ENCSR634KBO	128	K562	66	SRR4422061	HNRNPC	1	100	21180571	PairedEnd	Illumina HiSeq 2000
ENCSR634KBO	128	K562	66	SRR4422060	HNRNPC	2	100	21904683	PairedEnd	Illumina HiSeq 2000
ENCSR129RWD	130	K562	67	SRR3469418	Ctrl	1	100	31703979	PairedEnd	Illumina HiSeq 2000
ENCSR129RWD	130	K562	67	SRR3469419	Ctrl	2	100	33133948	PairedEnd	Illumina HiSeq 2000
ENCSR529JNJ	130	K562	67	SRR3469489	HNRNPK	1	100	30563276	PairedEnd	Illumina HiSeq 2000
ENCSR529JNJ	130	K562	67	SRR3469488	HNRNPK	2	100	34840144	PairedEnd	Illumina HiSeq 2000
ENCSR561CBC	138	K562	67	SRR3469503	KHSRP	1	100	28104439	PairedEnd	Illumina HiSeq 2000
ENCSR561CBC	138	K562	67	SRR3469502	KHSRP	2	100	34051523	PairedEnd	Illumina HiSeq 2000
ENCSR545AIK	189	K562	67	SRR3469495	PCBP1	1	100	33155924	PairedEnd	Illumina HiSeq 2000
ENCSR545AIK	189	K562	67	SRR3469494	PCBP1	2	100	32987280	PairedEnd	Illumina HiSeq 2000
ENCSR648QFY	190	K562	67	SRR3469533	PCBP2	1	100	28593236	PairedEnd	Illumina HiSeq 2000
ENCSR648QFY	190	K562	67	SRR3469532	PCBP2	2	100	33595559	PairedEnd	Illumina HiSeq 2000
ENCSR947OIM	150	K562	67	SRR3469592	RBM22	1	100	30761536	PairedEnd	Illumina HiSeq 2000
ENCSR947OIM	150	K562	67	SRR3469593	RBM22	2	100	31721822	PairedEnd	Illumina HiSeq 2000
ENCSR066VOO	161	K562	67	SRR3469377	SRSF1	1	100	30686313	PairedEnd	Illumina HiSeq 2000
ENCSR066VOO	161	K562	67	SRR3469376	SRSF1	2	100	26086737	PairedEnd	Illumina HiSeq 2000
ENCSR464ADT	163	K562	67	SRR3469477	SRSF7	1	100	28517999	PairedEnd	Illumina HiSeq 2000
ENCSR464ADT	163	K562	67	SRR3469476	SRSF7	2	100	30189669	PairedEnd	Illumina HiSeq 2000
ENCSR031RRO	131	K562	68	SRR4422597	Ctrl	1	100	51957436	PairedEnd	Illumina HiSeq 2500
ENCSR031RRO	131	K562	68	SRR4422598	Ctrl	2	100	49610576	PairedEnd	Illumina HiSeq 2500
ENCSR563YIS	131	K562	68	SRR4421963	HNRNPL	1	100	38367549	PairedEnd	Illumina HiSeq 2500
ENCSR563YIS	131	K562	68	SRR4421962	HNRNPL	2	100	41918979	PairedEnd	Illumina HiSeq 2500
ENCSR032YMP	132	K562	69	SRR4422605	Ctrl	1	100	47321511	PairedEnd	Illumina HiSeq 2500
ENCSR032YMP	132	K562	69	SRR4422604	Ctrl	2	100	37099655	PairedEnd	Illumina HiSeq 2500
ENCSR746NIM	132	K562	69	SRR4422222	HNRNPM	1	100	21047626	PairedEnd	Illumina HiSeq 2500
ENCSR746NIM	132	K562	69	SRR4422223	HNRNPM	2	100	21922988	PairedEnd	Illumina HiSeq 2500
ENCSR898NWE	134	K562	70	SRR4422447	Ctrl	1	100	25565856	PairedEnd	Illumina HiSeq 2000
ENCSR898NWE	134	K562	70	SRR4422446	Ctrl	2	100	24580542	PairedEnd	Illumina HiSeq 2000
ENCSR732ICL	134	K562	70	SRR4422190	HNRNPU	1	100	22150678	PairedEnd	Illumina HiSeq 2000
ENCSR732ICL	134	K562	70	SRR4422191	HNRNPU	2	100	28448981	PairedEnd	Illumina HiSeq 2000
ENCSR239BCO	135	K562	70	SRR4421531	PTBP1	1	100	26220299	PairedEnd	Illumina HiSeq 2000
ENCSR239BCO	135	K562	70	SRR4421530	PTBP1	2	100	26876735	PairedEnd	Illumina HiSeq 2000
ENCSR344XID	143	K562	73	SRR3469464	Ctrl	1	100	24871514	PairedEnd	Illumina HiSeq 2000
ENCSR344XID	143	K562	73	SRR3469465	Ctrl	2	100	28966544	PairedEnd	Illumina HiSeq 2000
ENCSR149DMY	146	K562	73	SRR3469421	RBM25	1	100	19600011	PairedEnd	Illumina HiSeq 2000
ENCSR149DMY	146	K562	73	SRR3469420	RBM25	2	100	23104899	PairedEnd	Illumina HiSeq 2000
ENCSR081XRA	147	K562	73	SRR3469407	SF3B4	1	100	23066848	PairedEnd	Illumina HiSeq 2000
ENCSR081XRA	147	K562	73	SRR3469406	SF3B4	2	100	26189407	PairedEnd	Illumina HiSeq 2000
ENCSR342EDG	169	K562	73	SRR3469459	U2AF1	1	100	23887098	PairedEnd	Illumina HiSeq 2000
ENCSR342EDG	169	K562	73	SRR3469458	U2AF1	2	100	24182597	PairedEnd	Illumina HiSeq 2000
ENCSR904CJQ	170	K562	73	SRR3469570	U2AF2	1	100	24991467	PairedEnd	Illumina HiSeq 2000
ENCSR904CJQ	170	K562	73	SRR3469571	U2AF2	2	100	23764320	PairedEnd	Illumina HiSeq 2000
ENCSR143COQ	148	K562	74	SRR4421390	Ctrl	1	100	68343059	PairedEnd	Illumina HiSeq 2500
ENCSR143COQ	148	K562	74	SRR4421391	Ctrl	2	100	41737258	PairedEnd	Illumina HiSeq 2500
ENCSR385UPQ	148	K562	74	SRR4421730	RBM15	1	100	40966996	PairedEnd	Illumina HiSeq 2500
ENCSR385UPQ	148	K562	74	SRR4421731	RBM15	2	100	41667500	PairedEnd	Illumina HiSeq 2500
ENCSR174OYC	156	K562	77	SRR4421434	Ctrl	1	100	33649988	PairedEnd	Illumina HiSeq 2500
ENCSR174OYC	156	K562	77	SRR4421435	Ctrl	2	100	39036278	PairedEnd	Illumina HiSeq 2500
ENCSR454KYR	156	K562	77	SRR4421815	SF3A3	1	100	38078480	PairedEnd	Illumina HiSeq 2500
ENCSR454KYR	156	K562	77	SRR4421814	SF3A3	2	100	47982385	PairedEnd	Illumina HiSeq 2500
ENCSR424QCW	157	K562	78	SRR4421781	Ctrl	1	100	31677461	PairedEnd	Illumina HiSeq 2500
ENCSR424QCW	157	K562	78	SRR4421780	Ctrl	2	100	30940000	PairedEnd	Illumina HiSeq 2500
ENCSR047QHX	157	K562	78	ENCLB240VJU	SF3B1	1	100	34261729	PairedEnd	Illumina HiSeq 2500
ENCSR047QHX	157	K562	78	ENCLB835DSY	SF3B1	2	100	37000535	PairedEnd	Illumina HiSeq 2500
GSE57243	171	LM2	79	SRR1285997	Ctrl	1	50	37516843	PairedEnd	Illumina Genome Analyzer
GSE57243	171	LM2	79	SRR1285998	Ctrl	2	50	43250053	PairedEnd	Illumina Genome Analyzer
GSE57243	171	LM2	79	SRR1285995	HNRNPM	1	50	26837915	PairedEnd	Illumina Genome Analyzer
GSE57243	171	LM2	79	SRR1285996	HNRNPM	2	50	29736769	PairedEnd	Illumina Genome Analyzer
in provided	172	MCF7	80	in provided	Ctrl	1	126	71865854	PairedEnd	Illumina HiSeq
in provided	172	MCF7	80	in provided	Ctrl	2	126	74168157	PairedEnd	Illumina HiSeq
in provided	172	MCF7	80	in provided	Ctrl	3	126	66083938	PairedEnd	Illumina HiSeq
in provided	172	MCF7	80	in provided	DDX5-DDX17	1	126	67706892	PairedEnd	Illumina HiSeq
in provided	172	MCF7	80	in provided	DDX5-DDX17	2	126	64083972	PairedEnd	Illumina HiSeq
in provided	172	MCF7	80	in provided	DDX5-DDX17	3	126	62452559	PairedEnd	Illumina HiSeq
GSE78705	186	Huh7	83	SRR3190567	Ctrl	1	90	30102730	PairedEnd	Illumina HiSeq 2000
GSE78705	186	Huh7	83	SRR3190568	SRSF2	1	90	30158225	PairedEnd	Illumina HiSeq 2000
GSE63086	188	MG63	85	SRR1644187	Ctrl	1	107	42681361	PairedEnd	Illumina HiSeq 2500
GSE63086	188	MG63	85	SRR1644188	Ctrl	2	107	44454399	PairedEnd	Illumina HiSeq 2500
GSE63086	188	MG63	85	SRR1644189	Ctrl	3	107	35165857	PairedEnd	Illumina HiSeq 2500
GSE63086	188	MG63	85	SRR1644190	HNRNPC	1	107	37138468	PairedEnd	Illumina HiSeq 2500
GSE63086	188	MG63	85	SRR1644191	HNRNPC	2	107	35639229	PairedEnd	Illumina HiSeq 2500
GSE63086	188	MG63	85	SRR1644192	HNRNPC	3	107	54029380	PairedEnd	Illumina HiSeq 2500
GSE74085	201	293T	86	SRR2661793	Ctrl	1	100	76498924	PairedEnd	Illumina HiSeq 2000
GSE74085	201	293T	86	SRR2661794	Ctrl	2	100	93196908	PairedEnd	Illumina HiSeq 2000
GSE74085	201	293T	86	SRR2661795	RBMX	1	100	45491464	PairedEnd	Illumina HiSeq 2000
GSE74085	201	293T	86	SRR2661796	RBMX	2	100	48271398	PairedEnd	Illumina HiSeq 2000
GSE74085	202	293T	86	SRR2661797	RBMX	1	100	41729023	PairedEnd	Illumina HiSeq 2000
GSE74085	202	293T	86	SRR2661798	RBMX	2	100	36140095	PairedEnd	Illumina HiSeq 2000
GSE72842	203	LNCaP	87	SRR2318168	Ctrl	1	49	41278156	PairedEnd	Illumina HiSeq 2000
GSE72842	203	LNCaP	87	SRR2318169	Ctrl	2	49	41857075	PairedEnd	Illumina HiSeq 2000
GSE72842	203	LNCaP	87	SRR2318170	Ctrl	3	49	34079822	PairedEnd	Illumina HiSeq 2000
GSE72842	203	LNCaP	87	SRR2318171	HNRNPL	1	49	45837509	PairedEnd	Illumina HiSeq 2000
GSE72842	203	LNCaP	87	SRR2318172	HNRNPL	2	49	39405193	PairedEnd	Illumina HiSeq 2000
GSE72842	203	LNCaP	87	SRR2318173	HNRNPL	3	49	38686852	PairedEnd	Illumina HiSeq 2000
GSE71812	204	SH-SY5Y	88	SRR3070176	Ctrl	1	101	85580091	SingleEnd	Illumina HiSeq 3000
GSE71812	204	SH-SY5Y	88	SRR3070177	Ctrl	2	101	82756564	SingleEnd	Illumina HiSeq 3000
GSE71812	204	SH-SY5Y	88	SRR3070178	Ctrl	3	101	81140998	SingleEnd	Illumina HiSeq 3000
GSE71812	204	SH-SY5Y	88	SRR3070179	Ctrl	4	101	89283908	SingleEnd	Illumina HiSeq 3000
GSE71812	204	SH-SY5Y	88	SRR3070180	FUS	1	101	80762706	SingleEnd	Illumina HiSeq 3000
GSE71812	204	SH-SY5Y	88	SRR3070181	FUS	2	101	90654611	SingleEnd	Illumina HiSeq 3000
GSE71812	204	SH-SY5Y	88	SRR3070182	FUS	3	101	82289498	SingleEnd	Illumina HiSeq 3000
GSE71812	204	SH-SY5Y	88	SRR3070183	FUS	4	101	76528440	SingleEnd	Illumina HiSeq 3000
GSE71812	205	SH-SY5Y	88	SRR3070184	FUS	1	101	84952907	SingleEnd	Illumina HiSeq 3000
GSE71812	205	SH-SY5Y	88	SRR3070185	FUS	2	101	80891814	SingleEnd	Illumina HiSeq 3000
GSE71812	205	SH-SY5Y	88	SRR3070186	FUS	3	101	81611283	SingleEnd	Illumina HiSeq 3000
GSE71812	205	SH-SY5Y	88	SRR3070187	FUS	4	101	79290747	SingleEnd	Illumina HiSeq 3000
GSE45157	206	Hela	89	SRR772336	Ctrl	1	101	20429179	PairedEnd	Illumina HiSeq 2000
GSE45157	206	Hela	89	SRR772337	Ctrl	2	101	19920466	PairedEnd	Illumina HiSeq 2000
GSE45157	206	Hela	89	SRR772338	HNRNPU	1	101	21649243	PairedEnd	Illumina HiSeq 2000
GSE45157	206	Hela	89	SRR772339	HNRNPU	2	101	23935805	PairedEnd	Illumina HiSeq 2000
GSE98485	207	EndoC-BetaH1	90	SRX2779450	Ctrl	1	101	64438318	PairedEnd	Illumina HiSeq 2000
GSE98485	207	EndoC-BetaH1	90	SRX2779451	Ctrl	2	101	48592748	PairedEnd	Illumina HiSeq 2000
GSE98485	207	EndoC-BetaH1	90	SRX2779452	Ctrl	3	101	84989451	PairedEnd	Illumina HiSeq 2000
GSE98485	207	EndoC-BetaH1	90	SRX2779453	Ctrl	4	101	96685035	PairedEnd	Illumina HiSeq 2000
GSE98485	207	EndoC-BetaH1	90	SRX2779454	Ctrl	5	101	109000324	PairedEnd	Illumina HiSeq 2000
GSE98485	207	EndoC-BetaH1	90	SRX2779455	SRSF6	1	101	67026888	PairedEnd	Illumina HiSeq 2000
GSE98485	207	EndoC-BetaH1	90	SRX2779456	SRSF6	2	101	86082605	PairedEnd	Illumina HiSeq 2000
GSE98485	207	EndoC-BetaH1	90	SRX2779457	SRSF6	3	101	64655088	PairedEnd	Illumina HiSeq 2000
GSE98485	207	EndoC-BetaH1	90	SRX2779458	SRSF6	4	101	115843907	PairedEnd	Illumina HiSeq 2000
GSE98485	207	EndoC-BetaH1	90	SRX2779459	SRSF6	5	101	91866641	PairedEnd	Illumina HiSeq 2000
in provided	208	MCF7	91	in provided	Ctrl	1	150	61043960	PairedEnd	Illumina HiSeq
in provided	208	MCF7	91	in provided	TRA2A-B	1	150	51816936	PairedEnd	Illumina HiSeq
in provided	209	MCF7	91	in provided	HNRNPC	1	150	62900181	PairedEnd	Illumina HiSeq
in provided	217	MCF7	91	in provided	HNRNPH1	1	150	56013383	PairedEnd	Illumina HiSeq
in provided	218	MCF7	91	in provided	HNRNPK	1	150	64963843	PairedEnd	Illumina HiSeq
in provided	219	MCF7	91	in provided	FUS	1	150	52903295	PairedEnd	Illumina HiSeq
GSE107542	210	HMLE	92	SRR6334317	Ctrl	1	100	94927578	PairedEnd	Illumina HiSeq 4000
GSE107542	210	HMLE	92	SRR6334318	Ctrl	2	100	96529699	PairedEnd	Illumina HiSeq 4000
GSE107542	210	HMLE	92	SRR6334319	HNRNPF	1	100	97540529	PairedEnd	Illumina HiSeq 4000
GSE107542	210	HMLE	92	SRR6334320	HNRNPF	2	100	97535537	PairedEnd	Illumina HiSeq 4000
GSE104559	211	RD	93	SRR6129063	Ctrl	1	101	29080326	PairedEnd	Illumina HiSeq 2500
GSE104559	211	RD	93	SRR6129064	Ctrl	2	101	54437013	PairedEnd	Illumina HiSeq 2500
GSE104559	211	RD	93	SRR6129065	Ctrl	3	101	42593274	PairedEnd	Illumina HiSeq 2500
GSE104559	211	RD	93	SRR6129066	HNRNPH1	1	101	50810189	PairedEnd	Illumina HiSeq 2500
GSE104559	211	RD	93	SRR6129067	HNRNPH1	2	101	41918232	PairedEnd	Illumina HiSeq 2500
GSE104559	211	RD	93	SRR6129068	HNRNPH1	3	101	51123009	PairedEnd	Illumina HiSeq 2500
GSE104559	212	RD	93	SRR6129069	HNRNPH1	1	101	177551173	PairedEnd	Illumina HiSeq 2500
GSE104559	212	RD	93	SRR6129070	HNRNPH1	2	101	118915612	PairedEnd	Illumina HiSeq 2500
GSE104559	212	RD	93	SRR6129071	HNRNPH1	3	101	48915508	PairedEnd	Illumina HiSeq 2500
GSE104559	213	RH30	94	SRR6129072	Ctrl	1	101	44659862	PairedEnd	Illumina HiSeq 2500
GSE104559	213	RH30	94	SRR6129073	Ctrl	2	101	74198699	PairedEnd	Illumina HiSeq 2500
GSE104559	213	RH30	94	SRR6129074	Ctrl	3	101	17948037	PairedEnd	Illumina HiSeq 2500
GSE104559	213	RH30	94	SRR6129075	HNRNPH1	1	101	28149306	PairedEnd	Illumina HiSeq 2500
GSE104559	213	RH30	94	SRR6129076	HNRNPH1	2	101	94713386	PairedEnd	Illumina HiSeq 2500
GSE104559	213	RH30	94	SRR6129077	HNRNPH1	3	101	85468882	PairedEnd	Illumina HiSeq 2500
GSE104559	214	RH30	94	SRR6129078	HNRNPH1	1	101	88615867	PairedEnd	Illumina HiSeq 2500
GSE104559	214	RH30	94	SRR6129079	HNRNPH1	2	101	62842583	PairedEnd	Illumina HiSeq 2500
GSE104559	214	RH30	94	SRR6129080	HNRNPH1	3	101	50235026	PairedEnd	Illumina HiSeq 2500
GSE104559	215	RH41	95	SRR6129081	Ctrl	1	101	52684363	PairedEnd	Illumina HiSeq 2500
GSE104559	215	RH41	95	SRR6129082	Ctrl	2	101	56597176	PairedEnd	Illumina HiSeq 2500
GSE104559	215	RH41	95	SRR6129083	Ctrl	3	101	55895917	PairedEnd	Illumina HiSeq 2500
GSE104559	215	RH41	95	SRR6129084	HNRNPH1	1	101	71333325	PairedEnd	Illumina HiSeq 2500
GSE104559	215	RH41	95	SRR6129085	HNRNPH1	2	101	43941927	PairedEnd	Illumina HiSeq 2500
GSE104559	215	RH41	95	SRR6129086	HNRNPH1	3	101	107861181	PairedEnd	Illumina HiSeq 2500
GSE104559	216	RH41	95	SRR6129087	HNRNPH1	1	101	66336992	PairedEnd	Illumina HiSeq 2500
GSE104559	216	RH41	95	SRR6129088	HNRNPH1	2	101	74166570	PairedEnd	Illumina HiSeq 2500
GSE104559	216	RH41	95	SRR6129089	HNRNPH1	3	101	96951954	PairedEnd	Illumina HiSeq 2500
GSE97262	220	SH-SY5Y	96	SRX2693079	Ctrl	1	100	20969056	SingleEnd	Illumina HiSeq 2500
GSE97262	220	SH-SY5Y	96	SRX2693082	Ctrl	2	100	18513314	SingleEnd	Illumina HiSeq 2500
GSE97262	220	SH-SY5Y	96	SRX2693085	Ctrl	3	100	20067415	SingleEnd	Illumina HiSeq 2500
GSE97262	220	SH-SY5Y	96	SRX2693081	DAZAP1	1	100	21126011	SingleEnd	Illumina HiSeq 2500
GSE97262	220	SH-SY5Y	96	SRX2693084	DAZAP1	2	100	23305190	SingleEnd	Illumina HiSeq 2500
GSE97262	220	SH-SY5Y	96	SRX2693087	DAZAP1	3	100	24085401	SingleEnd	Illumina HiSeq 2500
GSE83999	221	A498	97	SRR3742794	Ctrl	1	100	79808345	PairedEnd	Illumina HiSeq 2000
GSE83999	221	A498	97	SRR3742795	Ctrl	2	100	74516712	PairedEnd	Illumina HiSeq 2000
GSE83999	221	A498	97	SRR3742792	MBNL2	1	100	67868079	PairedEnd	Illumina HiSeq 2000
GSE83999	221	A498	97	SRR3742793	MBNL2	2	100	64949029	PairedEnd	Illumina HiSeq 2000
GSE83999	222	786-O	98	SRR3742798	Ctrl	1	100	79692137	PairedEnd	Illumina HiSeq 2000
GSE83999	222	786-O	98	SRR3742799	Ctrl	2	100	86290294	PairedEnd	Illumina HiSeq 2000
GSE83999	222	786-O	98	SRR3742796	MBNL2	1	100	78823621	PairedEnd	Illumina HiSeq 2000
GSE83999	222	786-O	98	SRR3742797	MBNL2	2	100	70581412	PairedEnd	Illumina HiSeq 2000
GSE123752	80	293T	99	SRX5127883	Ctrl	1	126	41490288	PairedEnd	Illumina
GSE123752	80	293T	99	SRX5127884	Ctrl	2	126	43532361	PairedEnd	Illumina
GSE123752	80	293T	99	SRX5127885	Ctrl	3	126	40215494	PairedEnd	Illumina
GSE123752	80	293T	99	SRX5127889	DDX5-DDX17	1	126	42372554	PairedEnd	Illumina
GSE123752	80	293T	99	SRX5127890	DDX5-DDX17	2	126	48822333	PairedEnd	Illumina
GSE123752	80	293T	99	SRX5127891	DDX5-DDX17	3	126	46125829	PairedEnd	Illumina
ENCSR042QTH	112	HepG2	100	SRR4422620	Ctrl	1	100	55883439	PairedEnd	Illumina HiSeq 2000
ENCSR042QTH	112	HepG2	100	SRR4422619	Ctrl	2	100	27545675	PairedEnd	Illumina HiSeq 2000
ENCSR155BMF	195	HepG2	100	SRR4421401	HNRNPL	1	100	27225878	PairedEnd	Illumina HiSeq 2000
ENCSR155BMF	195	HepG2	100	SRR4421400	HNRNPL	2	100	29383853	PairedEnd	Illumina HiSeq 2000
ENCSR769GES	194	HepG2	100	SRR4422229	HNRNPA2B1	1	100	25641634	PairedEnd	Illumina HiSeq 2000
ENCSR769GES	194	HepG2	100	SRR4422228	HNRNPA2B1	2	100	30128769	PairedEnd	Illumina HiSeq 2000
ENCSR781YNI	112	HepG2	100	SRR4422254	SRSF5	1	100	25232386	PairedEnd	Illumina HiSeq 2000
ENCSR781YNI	112	HepG2	100	SRR4422253	SRSF5	2	100	28087671	PairedEnd	Illumina HiSeq 2000

### Sheet: GEO Number ChIP seq
	GSE	Sample		Figure
RNAPII	ENCSR000BMR	ENCFF166JUY	K562	4C + 4D
RNAPII	cistrome46247	GSM1010821	HepG2	4C + 4D
RNAPII	cistrome58839	GSM1872293	HEK293	S4A
RNAPII_ser2	GSE75792	GSM1967871	K562	4E + 4F
RNAPII_ser2	ENCSR000EDX	ENCFF863TEE	HEPG2	4E + 4F
Mnase	GSE78984	GSM2083140	K562	5A + 5B
Mnase	GSE39579	GSM971951	HEK293	5A + 5B
Mnase	GSE42951	GSM1053818	HeLa	S4B+ S4C
H3	GSE71809	GSM1846180	K562	5A + 5B + 5C
H3	cistrome53314	GSM1482823	HEK293	5A + 5B + 5C
H3	GSE60526	GSM1481684	HeLa	S4B+ S4C
H3K4me3	GSE35294	SRR401810	K562	5E + 5F
H3K9ac	ENCSR000EVZ	ENCFF098LBU	K562	5E + 5F
H3K36me3	GSE26320	SRR094339	K562	5E + 5F
H3K9me3	ENCSR000APE	ENCFF146NLP	K562	5E + 5F
H3K4me3	GSE36620	SRR446453	Hek293	S4D
H3K4me3	cistrome45281	GSM945201	Hela	S4D
Datasets used for Fig 5D
target	GSE	Sample	cell
H3K27ac	cistrome33099	GSM1115992	MCF7
H3K27ac	cistrome33141	GSM986080	MCF7
H3K27ac	cistrome35400	GSM646434	K562
H3K27ac	cistrome36604	GSM646356	HepG2
H3K27ac	cistrome36617	GSM646355	HepG2
H3K27ac	cistrome43073	GSM1249889	HEK293
H3K27ac	cistrome45283	GSM733684	HeLa
H3K27ac	cistrome45299	GSM733743	HepG2
H3K27ac	cistrome45394	GSM733656	K562
H3K27ac	cistrome45432	GSM945854	MCF7
H3K27ac	cistrome50458	GSM1479214	HEK293
H3K27ac	cistrome53886	GSM1647364	HEK293
H3K27ac	cistrome54475	GSM1382472	MCF7
H3K27ac	cistrome54652	GSM1523088	MCF7
H3K27ac	cistrome55457	GSM1670864	HeLa
H3K27ac	cistrome55464	GSM1670871	HeLa
H3K27ac	cistrome55731	GSM1782704	K562
H3K27ac	cistrome55857	GSM1820962	HEK293
H3K27ac	cistrome55865	GSM1820970	HEK293
H3K27ac	cistrome56227	GSM1517089	HeLa
H3K27ac	cistrome56499	GSM1652918	K562
H3K27ac	cistrome56571	GSM1670897	HepG2
H3K27ac	cistrome57823	GSM1481571	MCF7
H3K27ac	ENCSR000AKP	ENCFF006RIO	K562
H3K27ac	ENCSR000AMO	ENCFF031NQB	HepG2
H3K27ac	ENCSR000FCH	ENCFF389MRK	HEK293
H3K27ac	ENCSR000FCH	ENCFF457MCR	HEK293
H3K27ac	ENCSR000AMO	ENCFF652GOB	HepG2
H3K27ac	ENCSR000AKP	ENCFF685PCO	K562
H3K27me3	cistrome1239	GSM566170	HeLa
H3K27me3	cistrome1240	GSM325898	HeLa
H3K27me3	cistrome35409	GSM646436	K562
H3K27me3	cistrome36592	GSM646357	HepG2
H3K27me3	cistrome45284	GSM733696	HeLa
H3K27me3	cistrome45295	GSM945231	HepG2
H3K27me3	cistrome45393	GSM733658	K562
H3K27me3	cistrome55743	GSM1782739	K562
H3K27me3	cistrome57514	GSM1918624	K562
H3K27me3	cistrome57526	GSM1918636	K562
H3K27me3	cistrome57673	GSM1319307	K562
H3K27me3	cistrome8557	GSM855015	HEK293
H3K27me3	GSE96363	ENCFF738ERP	MCF7
H3K27me3	GSE29611	GSM733754	HeLa
H3K27me3	GSE31755	GSM970218	HepG2
H3K27me3	GSE77772	SRR3159920.t	K562
H3K27me3	GSE34774	SRR393681.t	K562
H3K27me3	GSE85158	SRR3997213.t	K562
H3K27me3	GSE103396	SRR5998762.t	MCF7
H3K27me3	GSE43094	SRR639235.t	MCF7
H3K27me3	GSE111000	SRR6761490.t	MCF7
H3K36me3	cistrome1244	GSM766169	HeLa
H3K36me3	cistrome1247	GSM566172	HeLa
H3K36me3	cistrome38325	GSM916106	MCF7
H3K36me3	cistrome38326	GSM916107	MCF7
H3K36me3	cistrome45291	GSM733711	HeLa
H3K36me3	cistrome48411	GSM1346235	HeLa
H3K36me3	cistrome48596	GSM1369946	MCF7
H3K36me3	cistrome8526	GSM838387	HeLa
H3K36me3	cistrome9214	GSM779434	HeLa
H3K36me3	ENCSR000FCK	ENCFF002ABD	HEK293
H3K36me3	ENCSR000FCK	ENCFF002ABE	HEK293
H3K36me3	GSE29611	GSM733685	K562
H3K36me3	GSE29611	GSM733714	HepG2
H3K36me3	GSE35583	GSM945211	MCF7
H3K36me3	GSE35583	GSM945302	MCF7
H3K36me3	GSE31755	GSM970217	MCF7
H3K36me3	GSE26320	SRR094242.t	HeLa
H3K36me3	GSE26320	SRR094243.t	HeLa
H3K36me3	GSE26320	SRR094339.t	HeLa
H3K36me3	GSE26320	SRR094340.t	HeLa
H3K36me3	GSE60409	SRR1550929.t	HepG2
H3K36me3	GSE29611	SRR227447.t	HepG2
H3K36me3	GSE29611	SRR227512.t	K562
H3K36me3	GSE85158	SRR3997216.t	K562
H3K36me3	GSE99407	SRR5627148.t	K562
H3K36me3	GSE35583	SRR577398.t	MCF7
H3K36me3	GSE35583	SRR577540.t	MCF7
H3K4me1	cistrome2027	GSM610339	K562
H3K4me1	cistrome2331	GSM588569	MCF7
H3K4me1	cistrome33097	GSM1115994	MCF7
H3K4me1	cistrome33151	GSM986083	MCF7
H3K4me1	cistrome35420	GSM646440	K562
H3K4me1	cistrome35556	GSM1104354	HeLa
H3K4me1	cistrome36651	GSM646361	HepG2
H3K4me1	cistrome43071	GSM1249887	HEK293
H3K4me1	cistrome43072	GSM1249888	HEK293
H3K4me1	cistrome45278	GSM798322	HeLa
H3K4me1	cistrome45298	GSM798321	HepG2
H3K4me1	cistrome45407	GSM788085	K562
H3K4me1	cistrome45415	GSM733692	K562
H3K4me1	cistrome54481	GSM1382478	MCF7
H3K4me1	cistrome56225	GSM1517087	HeLa
H3K4me1	cistrome56226	GSM1517088	HeLa
H3K4me1	ENCSR000FCG	ENCFF002AAV	HEK293
H3K4me1	ENCSR000FCG	ENCFF002AAW	HEK293
H3K4me1	GSE111000	SRR6761487.t	MCF7
H3K4me2	cistrome1252	GSM558468	HeLa
H3K4me2	cistrome2334	GSM594606	MCF7
H3K4me2	cistrome35450	GSM646443	K562
H3K4me2	cistrome36590	GSM646363	HepG2
H3K4me2	cistrome36653	GSM646362	HepG2
H3K4me2	cistrome41975	GSM1215134	HEK293
H3K4me2	cistrome43070	GSM1249886	HEK293
H3K4me2	cistrome45288	GSM733734	HeLa
H3K4me2	cistrome45307	GSM733693	HepG2
H3K4me2	cistrome45382	GSM733651	K562
H3K4me2	cistrome47268	GSM1122654	MCF7
H3K4me2	cistrome47269	GSM1122655	MCF7
H3K4me2	GSE29611	GSM733651	MCF7
H3K4me2	GSE101646	SRR5850640.t	MCF7
H3K4me3	cistrome2034	GSM608165	K562
H3K4me3	cistrome2336	GSM588570	MCF7
H3K4me3	cistrome33999	GSM897579	HEK293
H3K4me3	cistrome35922	GSM868997	HepG2
H3K4me3	cistrome35923	GSM868999	HepG2
H3K4me3	cistrome36576	GSM646365	HepG2
H3K4me3	cistrome36641	GSM646364	HepG2
H3K4me3	cistrome37962	GSM865280	K562
H3K4me3	cistrome45274	GSM945288	HEK293
H3K4me3	cistrome45281	GSM945201	HeLa
H3K4me3	cistrome45293	GSM733737	HepG2
H3K4me3	cistrome45306	GSM945182	HepG2
H3K4me3	cistrome45413	GSM945299	K562
H3K4me3	cistrome47270	GSM1122656	MCF7
H3K4me3	cistrome49472	GSM1462968	MCF7
H3K4me3	cistrome53310	GSM1482819	HEK293
H3K4me3	cistrome53321	GSM1482878	HeLa
H3K4me3	cistrome53890	GSM1647368	HEK293
H3K4me3	cistrome54473	GSM1382470	MCF7
H3K4me3	cistrome55745	GSM1782741	K562
H3K4me3	cistrome56979	GSM1846804	HeLa
H3K4me3	cistrome57405	GSM1918515	K562
H3K4me3	GSE61911	SRR1593541.t	HepG2
H3K79me3	cistrome1262	GSM566173	HeLa
H3K79me3	cistrome50438	GSM1477296	HeLa
H3K79me3	cistrome50439	GSM1477297	HeLa
H3K79me3	cistrome50440	GSM1477298	HeLa
H3K79me3	cistrome50441	GSM1477299	HeLa
H3K9ac	cistrome1287	GSM418302	HeLa
H3K9ac	cistrome2340	GSM588573	MCF7
H3K9ac	cistrome2341	GSM588572	MCF7
H3K9ac	cistrome35442	GSM646446	K562
H3K9ac	cistrome36584	GSM646366	HepG2
H3K9ac	cistrome36606	GSM646367	HepG2
H3K9ac	cistrome45285	GSM733756	HeLa
H3K9ac	cistrome45305	GSM733638	HepG2
H3K9ac	cistrome45380	GSM733778	K562
H3K9ac	cistrome45406	GSM788082	K562
H3K9ac	cistrome47793	GSM1277114	HeLa
H3K9ac	cistrome49470	GSM1462966	MCF7
H3K9ac	cistrome49473	GSM1462969	MCF7
H3K9ac	cistrome50442	GSM1477300	HeLa
H3K9ac	cistrome58997	GSM1895988	HEK293
H3K9ac	ENCSR000EVZ	ENCFF098LBU	K562
H3K9ac	ENCSR056UBA	ENCFF194FYY	MCF7
H3K9ac	ENCSR000AMD	ENCFF457OSE	HepG2
H3K9ac	ENCSR056UBA	ENCFF514LFB	MCF7
H3K9me3	ENCSR000FCJ	ENCFF002AAX	HEK293
H3K9me3	ENCSR000FCJ	ENCFF002AAZ	HEK293
H3K9me3	GSE96517	ENCFF656BIN	HeLa
H3K9me3	GSE29611	GSM1003480	MCF7
H3K9me3	GSE29611	GSM1003519	K562
H3K9me3	GSE29611	GSM733776	HEK293
H3K9me3	GSE31755	GSM945857	K562
H3K9me3	GSE24632	SRR069017.t	HeLa
H3K9me3	GSE26320	SRR094351.t	HepG2
H3K9me3	GSE71809	SRR2148320.t	HepG2
H3K9me3	GSE85158	SRR3997226.t	K562
H3K9me3	GSE31755	SRR504931.t	K562
H3K9me3	GSE95374	SRR5287100.t	K562
H4K20me1	cistrome1275	GSM558474	HeLa
H4K20me1	cistrome1276	GSM531969	HeLa
H4K20me1	cistrome35381	GSM646450	K562
H4K20me1	cistrome35444	GSM646451	K562
H4K20me1	cistrome36577	GSM646369	HepG2
H4K20me1	cistrome36639	GSM646368	HepG2
H4K20me1	cistrome45275	GSM733689	HeLa
H4K20me1	cistrome45304	GSM733694	HepG2
H4K20me1	cistrome45412	GSM733675	K562
H4K20me1	GSE96283	ENCFF465RWE	MCF7
H4K20me1	GSE96283	ENCFF476VWW	MCF7
H4K20me1	GSE96283	ENCFF528WDJ	MCF7
H4K20me1	GSE29611	GSM733675	MCF7
H4K20me1	GSE29611	GSM733689	K562
H4K20me1	GSE29611	GSM733694	HEK293
H4K20me1	GSE21108	SRR039601.t	HeLa
H4K20me1	GSE22400	SRR058525.t	HeLa
H4K20me1	GSE26320	SRR094251.t	HeLa
H4K20me1	GSE29611	SRR227468.t	HepG2
